# The PDF Data Extractor (PDE) Pre-screening Tool Reduced the Manual Review Burden for Systematic Literature Reviews by Over 35% Through Automated High-Throughput Assessment of Full-Text Articles

**DOI:** 10.1101/2021.07.13.452159

**Authors:** Erik Stricker, Michael E. Scheurer

**Author notes:** **For correspondence:** (ES); (MES). Department of Pediatrics, Department of Molecular Virology and Microbiology, Baylor College of Medicine, Houston, TX 77030, USA.

## Abstract

Literature reviews are generally time-consuming and rely heavily on accurate representation of the data in the title and abstract of articles. Often minor results and details are lost in a systematic screen, which is becoming even more frequent with the rapidly rising numbers of daily published scientific articles. We developed the PDF Data Extractor (PDE) R package to aid scientists at any stage in literature reviews while offering a user-friendly interface. The tool permits the user to categorize large numbers of full-text articles in PDF format, export containing tables to Excel sheets (pdf2table), and extract relevant data using a simple user interface, requiring no bioinformatics skills. Specific features of the literature analysis comprise the adaptability of analysis parameters including the use of regular expressions, machine learning-powered detection of abbreviations of search words in articles, and the export of document meta-data. We exemplify how the PDE R package can be utilized as a pre-screening tool allowing automated categorization of full-text articles by relevance, thereby reducing the literature to be evaluated (in our example by 35% with a sensitivity of 100% at standard parameters). The PDE R package is available from the Comprehensive R Archive Network at https://CRAN.R-project.org/package=PDE and as web tool with limited capacity at https://erikstricker.shinyapps.io/PDE_analyzer/.
