## Supplemental Table S2 for "The PDF Data Extractor (PDE) Pre-screening Tool Reduced the Manual Review Burden for Systematic Literature Reviews by Over 35% Through Automated High-Throughput Assessment of Full-Text Articles"

txtcontent	page	start.paragraph	end.paragraph	search.word.loc_total
B B British Journal of Cancer (1999) 81(8), 1378­1384 © 1999 Cancer Research Campaign Article no. bjoc.1999.0855 131I-metaiodobenzylguanidine (131I-MIBG) therapy for residual neuroblastoma: a mono-institutional experience with 43 patients A Garaventa1, O Bellagamba1, M S Lo Piccolo1, C Milanaccio1, E Lanino1, L Bertolazzi2, GP Villavecchia2, M Cabria2, G Scopinaro2, F Claudiani2 and B De Bernardi…	1	1	6	3_5
Between 1986 and 1997, 43 neuroblastoma patients older than 1 year at diagnosis, 13 with stage 3 (group A) and 30 with stage 4 disease (group B) who had completed the first-line protocol without achieving complete response entered in this study. 131I-MIBG dose/course ranged from 2.5 to 5.5 Gbq (median, 3.7). The number of courses ranged from 1 to 5 (median 3) depending on the tumour response and …	1	6	6	3_5
131I-MIBG therapy may increase the cure rate of stage 3 and improve the response of stage 4 neuroblastoma patients with residual disease after first-line therapy. A larger number of patients should be treated to confirm these results but logistic problems hamper prospective and coordinated studies. Long-term toxicity can be severe. © 1999 Cancer Research Campaign Keywords: neuroblastoma; radiomet…	1	6	9	3_5
The number of courses ranged from 1 to 5 (median 3) depending on the tumour response and toxicity. The most common acute side-effect was thrombocytopenia. Later side-effects included severe interstitial pneumonia in one patient, acute myeloid leukaemia in two, reduced thyroid reserve in 21. Complete response was documented in one stage 4 patient, partial response in 12 (two stage 3, 10 stage 4), …	1	6	6	3_5
131I-MIBG dose/course ranged from 2.5 to 5.5 Gbq (median, 3.7). The number of courses ranged from 1 to 5 (median 3) depending on the tumour response and toxicity. The most common acute side-effect was thrombocytopenia. Later side-effects included severe interstitial pneumonia in one patient, acute myeloid leukaemia in two, reduced thyroid reserve in 21. Complete response was documented in one sta…	1	6	6	3_5
Linking radioactive iodine to benzylguanidine has led to the synthesis of 123I- and 131I-metaiodobenzylguanidine (*I-MIBG), which at low doses have become an important tool for both diagnosis and follow-up of these tumours (Buck et al, 1985; Geatti et al, 1985). Moreover, given at higher doses 131I-MIBG has proven to be active against these tumours, especially neuroblastoma (Schwabe et al, 1987; …	1	9	14	3_5
Since 1986 it has been the policy of our institute to use 131I-MIBG as therapy for stage 3 and 4 neuroblastoma patients with MIBG-positive residual disease after front-line protocol. We have thus accumulated considerable experience in this area. The results of this experience are hereby reported. They suggest that 131I-MIBG may provide additional therapeutic benefits for some of these patients, a…	1	14	18	3_5
Diagnosis of neuroblastoma and evaluation of disease extent was carried out according to standard clinical and pathologic criteria of the Italian Cooperative Group for Neuroblastoma (ICGNB) (De Bernardi et al, 1992). Treatment was given according to ICGNB protocols (De Bernardi et al, 1992). In order to be eligible for this study 131I-MIBG therapy for residual neuroblastoma 1379 Table 1 Stage 3 p…	1	18	266	3_5
The cohort of 43 patients in this study (13 stage 3 and 30 stage 4) represents all the patients with these characteristics treated in our institution. This accounts for approximately one-third of the patients enrolled in the Italian protocols between 1985 and 1996 who reached partial response to first-line therapy (28 out of 76 stage 3 and 102 out of 281 stage 4 patients). In the same period we d…	2	247	256	3_5
In the same period we diagnosed and treated 36 stage 3 and 112 stage 4 patients aged more than 1 year. Further eligibility criteria included recovery of haematopoiesis from previous chemotherapy, and normal renal, hepatic and thyroid functions. Parents or guardian were informed of the experimental nature of this treatment and requested to give written consent. The study was approved by the Ethica…	2	247	256	3_5
Response was evaluated 4­8 weeks following each 131I-MIBG course. The best response achieved is reported in the Results section of the article and in the Tables. Some patients underwent further improvement several months after completion of 131I-MIBG therapy and the best status achieved is reported in the outcome. 131I-MIBG therapy The administered doses of 131I-MIBG ranged from 2.5 to 5.5 GBq ac…	2	256	297	3_5
Some patients underwent further improvement several months after completion of 131I-MIBG therapy and the best status achieved is reported in the outcome. 131I-MIBG therapy The administered doses of 131I-MIBG ranged from 2.5 to 5.5 GBq according to body weight: 2.5­3.7 GBq for patients weighing less than 15 kg; 3.7­4.7 GBq for patients weighing 15­20 kg; 5.5 GBq for those weighing more than 20 kg.…	2	256	297	3_5
Close relatives actively participated in nursing care and were provided with film dosimetry. Once discharged patients were checked weekly for haematological indices and at longer intervals for other organic functions. Toxic effects attributable to 131I-MIBG therapy were evaluated according to WHO criteria (WHO, 1979). The duration of 131IMIBG treatment depended on tumour response and toxicity. In…	3	36	40	3_5
Once discharged patients were checked weekly for haematological indices and at longer intervals for other organic functions. Toxic effects attributable to 131I-MIBG therapy were evaluated according to WHO criteria (WHO, 1979). The duration of 131IMIBG treatment depended on tumour response and toxicity. In case of either disease improvement or stability after the first 131IMIBG course, additional …	3	36	40	3_5
During hospitalization patients were kept in single rooms. Close relatives actively participated in nursing care and were provided with film dosimetry. Once discharged patients were checked weekly for haematological indices and at longer intervals for other organic functions. Toxic effects attributable to 131I-MIBG therapy were evaluated according to WHO criteria (WHO, 1979). The duration of 131I…	3	36	40	3_5
Before 131I-MIBG therapy 11 patients underwent second-look surgery consisting of partial tumour resection in four and of a biopsy only in seven with histological evidence of viable tumour cells in all surgical specimens. At the time of entry into this study all patients but one had abnormal urinary catecholamine excretion. All showed pathological scintigraphic *I-MIBG uptake at the site of the pr…	3	40	724	3_5
At the time of entry into this study all patients but one had abnormal urinary catecholamine excretion. All showed pathological scintigraphic *I-MIBG uptake at the site of the primary. Main patients' data including characteristics at diagnosis, interval from diagnosis to 131I-MIBG therapy, number of courses of 131I-MIBG administered, tumour response to 131I-MIBG and outcome are listed in Table 1.…	3	40	724	3_5
11) who developed PD after 131I-MIBG therapy died 9 months later. He was one of the two patients with an amplified NMYC gene. The 5-year event-free survival (EFS) of this group is 92% (± 0.07) with follow-up of 34­131 months (median, 78) (Figure 1). Group B consisted of 30 patients with stage 4 disease who achieved partial response with first-line therapy. Twenty-one received 131I-MIBG therapy wi…	4	5	7	3_5
He was one of the two patients with an amplified NMYC gene. The 5-year event-free survival (EFS) of this group is 92% (± 0.07) with follow-up of 34­131 months (median, 78) (Figure 1). Group B consisted of 30 patients with stage 4 disease who achieved partial response with first-line therapy. Twenty-one received 131I-MIBG therapy within 2 months from completion of their chemotherapy protocol endin…	4	5	7	3_5
Among them one is alive with PD at 24 months (case no. 25) and five are alive with stable disease (case nos 6, 8, 10, 19, 26) at 22­88 months (median, 42) from diagnosis, while the remaining nine patients died, among whom seven of disease at 13­21 months (median, 20) and two of toxicity. Table 3 Haematological toxicity after 131I-MIBG therapy Course I II III Stage 3: evaluable course Leukopenia: …	4	8	148	3_5
Fourteen patients did not respond. Among them one is alive with PD at 24 months (case no. 25) and five are alive with stable disease (case nos 6, 8, 10, 19, 26) at 22­88 months (median, 42) from diagnosis, while the remaining nine patients died, among whom seven of disease at 13­21 months (median, 20) and two of toxicity. Table 3 Haematological toxicity after 131I-MIBG therapy Course I II III Sta…	4	8	145	3_5
22), and bone plus bone marrow and primary in three (case nos 16, 17, 23). Eight of them are alive at 36­153 months (median, 53) among whom four are in CR (case nos 1, 4, 5, 28) including case no. 1 who developed myeloid leukaemia and is presently in CR after allogeneic bone marrow graft, two cases who had no further disease change (case nos 8, 17) including case no. 17 who developed myeloid leuk…	4	8	8	3_5
Eight of them are alive at 36­153 months (median, 53) among whom four are in CR (case nos 1, 4, 5, 28) including case no. 1 who developed myeloid leukaemia and is presently in CR after allogeneic bone marrow graft, two cases who had no further disease change (case nos 8, 17) including case no. 17 who developed myeloid leukaemia and is still alive after 14 months and one (case no. 30) who is alive…	4	8	8	3_5
29) achieved CR (clearing of two bone lesions) and is presently alive disease-free 50 months later. Eleven patients had PR involving the primary tumour (the only tumour lesion) in four cases (nos 1, 4, 5, 7), a single bone lesion in one case (case no. 28), bone marrow in one (case no. 30), bone marrow plus primary in one (case no. 22), and bone plus bone marrow and primary in three (case nos 16, …	4	8	8	3_5
Eleven patients had PR involving the primary tumour (the only tumour lesion) in four cases (nos 1, 4, 5, 7), a single bone lesion in one case (case no. 28), bone marrow in one (case no. 30), bone marrow plus primary in one (case no. 22), and bone plus bone marrow and primary in three (case nos 16, 17, 23). Eight of them are alive at 36­153 months (median, 53) among whom four are in CR (case nos 1…	4	8	8	3_5
28), bone marrow in one (case no. 30), bone marrow plus primary in one (case no. 22), and bone plus bone marrow and primary in three (case nos 16, 17, 23). Eight of them are alive at 36­153 months (median, 53) among whom four are in CR (case nos 1, 4, 5, 28) including case no. 1 who developed myeloid leukaemia and is presently in CR after allogeneic bone marrow graft, two cases who had no further…	4	8	8	3_5
The 5-year EFS of this group is 40% (± 0.08) (Figure 1). Patients having a single tumour lesion positive at *I-MIBG scan had better chance of survival with eight out of 11 surviving, four of whom in CR. Of the four patients with two positive lesions, two are presently alive with non-progressive disease and one is alive in CR. Of the 14 with three or more *I-MIBG-positive lesions, only three are c…	4	144	151	3_5
Of the four patients with two positive lesions, two are presently alive with non-progressive disease and one is alive in CR. Of the 14 with three or more *I-MIBG-positive lesions, only three are currently alive among whom two with stable disease and one with PD. Bone marrow infiltration at time of 131I-MIBG therapy was prognostically unfavourable, since only three of 11 such patients are presentl…	4	145	151	3_5
Of the 14 with three or more *I-MIBG-positive lesions, only three are currently alive among whom two with stable disease and one with PD. Bone marrow infiltration at time of 131I-MIBG therapy was prognostically unfavourable, since only three of 11 such patients are presently alive, one with stable disease and two with PD. Of the 18 patients with normal NMYC copy number, 11 are alive; out of four …	4	145	152	3_5
In fact, out of 21 such patients nine responded (one CR, eight PR), nine had no disease change (one died of toxicity and eight progressed) and three developed progressive disease. On the contrary, in the group of nine patients who were not eligible for such a therapy only one responded, although a total of four are alive with stable disease. Toxicity Acute toxicity No noticeable reaction was regi…	4	148	152	3_5
On the contrary, in the group of nine patients who were not eligible for such a therapy only one responded, although a total of four are alive with stable disease. Toxicity Acute toxicity No noticeable reaction was registered during or shortly after the administration of 131I-MIBG courses. Haematological toxicity (Table 3) Among the group A patients the main toxicity of this type attributable to …	4	148	152	3_5
However, out of 32 evaluable courses only two patients had grade 4 thrombocytopenia and three others had grade 3 toxicity which did not worsen with subsequent courses. Six patients, for a total of 24 courses, manifested no haematological toxicity. In group B patients 58/72 courses were evaluable. Only one patient had no marrow toxicity. Grade 4 thrombocytopenia occurred after 19 course* grade 3 l…	4	151	160	3_5
Six patients, for a total of 24 courses, manifested no haematological toxicity. In group B patients 58/72 courses were evaluable. Only one patient had no marrow toxicity. Grade 4 thrombocytopenia occurred after 19 course* grade 3 leukopenia occurred after 18 courses. None of the 21 patients who received therapeutic 131I-MIBG after myeloablative chemotherapy and autologous stem cell rescue had gra…	4	151	161	3_5
Only one patient had no marrow toxicity. Grade 4 thrombocytopenia occurred after 19 course* grade 3 leukopenia occurred after 18 courses. None of the 21 patients who received therapeutic 131I-MIBG after myeloablative chemotherapy and autologous stem cell rescue had grade 4 haematological toxicity, although 12 developed grade 3 and seven grade 2 thrombocytopenia, which was often long-lasting (2­7 …	4	152	161	3_5
Grade 4 thrombocytopenia occurred after 19 course* grade 3 leukopenia occurred after 18 courses. None of the 21 patients who received therapeutic 131I-MIBG after myeloablative chemotherapy and autologous stem cell rescue had grade 4 haematological toxicity, although 12 developed grade 3 and seven grade 2 thrombocytopenia, which was often long-lasting (2­7 months; median 5). © 1999 Cancer Research…	4	152	161	3_5
None of the 21 patients who received therapeutic 131I-MIBG after myeloablative chemotherapy and autologous stem cell rescue had grade 4 haematological toxicity, although 12 developed grade 3 and seven grade 2 thrombocytopenia, which was often long-lasting (2­7 months; median 5). © 1999 Cancer Research Campaign British Journal of Cancer (1999) 81(8), 1378­1384 1382 A Garaventa et al Both thrombocy…	4	152	161	3_5
21) treated with megatherapy and autologous bone marrow rescue, followed by three courses of 131I-MIBG therapy, developed interstitial pneumopathy 1 month after the last course and died. One stage 4 patient (case no. 17) developed acute myeloid leukaemia (FAB M2) 1 year after the last (third) 131I-MIBG course. She had previously received carboplatin for a total dose of 4.4 g m­2, cyclophosphamide…	5	4	4	3_5
She had previously received carboplatin for a total dose of 4.4 g m­2, cyclophosphamide for 14.4 g m­2, etoposide for 1.5 mg m­2 and melphalan for 140 mg m­2, plus 27 Gy radiation therapy to the primary tumour site. Another stage 4 disease patient (case no. 1) who had received 1.8 g m­2 of peptichemio, 600 mg m­2 of cisplatin and only one course of 131I-MIBG, developed myeloid leukaemia 6 years l…	5	4	5	3_5
Another stage 4 disease patient (case no. 1) who had received 1.8 g m­2 of peptichemio, 600 mg m­2 of cisplatin and only one course of 131I-MIBG, developed myeloid leukaemia 6 years later, which was successfully treated by an unrelated marrow graft. This patient is presently alive disease-free 12 years after the initial diagnosis. Twenty-one patients showed compensated hypothyroidism (high thyroi…	5	4	5	3_5
Another stage 4 disease patient (case no. 1) who had received 1.8 g m­2 of peptichemio, 600 mg m­2 of cisplatin and only one course of 131I-MIBG, developed myeloid leukaemia 6 years later, which was successfully treated by an unrelated marrow graft. This patient is presently alive disease-free 12 years after the initial diagnosis. Twenty-one patients showed compensated hypothyroidism (high thyroi…	5	4	7	3_5
This patient is presently alive disease-free 12 years after the initial diagnosis. Twenty-one patients showed compensated hypothyroidism (high thyroid-stimulating hormone plasma level with normal T3 and T4 values). Thyroid abnormalities appeared between 1 and 44 months (median, 12) after the first dose of 131I-MIBG. Subsequently, 15 patients developed overt hypothyroidism requiring replacement tr…	5	4	8	3_5
This patient is presently alive disease-free 12 years after the initial diagnosis. Twenty-one patients showed compensated hypothyroidism (high thyroid-stimulating hormone plasma level with normal T3 and T4 values). Thyroid abnormalities appeared between 1 and 44 months (median, 12) after the first dose of 131I-MIBG. Subsequently, 15 patients developed overt hypothyroidism requiring replacement tr…	5	4	8	3_5
Subsequently, 15 patients developed overt hypothyroidism requiring replacement treatment with L-thyroxine at 2­56 months (median, 19) after initiation of 131I-MIBG therapy. Thyroid function remained normal in 19 patients having at least 1 year of follow-up (17­98 months, median, 45). DISCUSSION Long-term survival of children with inoperable or disseminated neuroblastoma diagnosed after the age of…	5	5	8	3_5
Thyroid abnormalities appeared between 1 and 44 months (median, 12) after the first dose of 131I-MIBG. Subsequently, 15 patients developed overt hypothyroidism requiring replacement treatment with L-thyroxine at 2­56 months (median, 19) after initiation of 131I-MIBG therapy. Thyroid function remained normal in 19 patients having at least 1 year of follow-up (17­98 months, median, 45). DISCUSSION …	5	5	8	3_5
Thus, until innovative and more effective therapies are developed the paediatric oncologist dealing with refractory or partially responsive neuroblastoma must struggle to optimize the therapeutic tools at his disposal (Castleberry et al, 1991; Gaze et al, 1995; Leavey et al, 1997). When radioiodinated benzylguanidine became available for the diagnosis of neural crest-derived tumours the possibili…	5	7	9	3_5
However, since residual neuroblastoma is usually not homogeneous, 125I short-range radioactivity might miss part of the tumour and was consequently abandoned with few exceptions (Sisson et al, 1996) and the therapeutic use of radioactive MIBG has been limited to 131I-MIBG. Initial phase I­II studies with 131I-MIBG therapy, dating back to the late 1980s, showed good tolerance and demonstrated obje…	5	8	12	3_5
In addition, significant pain relief was noticed even in patients who did not exhibit objective responses (Klingebiel et al, 1989). Since the British Journal of Cancer (1999) 81(8), 1378­1384 anti-tumour effect is dose-dependent with a maximum tolerated dose of 12 mCi kg­1, autologous stem cell rescue has been used to allow dose escalation up to 18 mCi kg­1 (Matthay et al, 1998). Lastly, attempts…	5	9	14	3_5
No prospective study has been carried out so far to the true potential value of MIBG therapy and to identify the group of patients who may profit best from this treatment modality. The difficulties in design such studies include the rarity of neuroblastoma, the fact that many centres do not possess the facilities to deliver the treatment to young patients, the high cost of the drug and, not least…	5	12	14	3_5
Lastly, attempts are being made to evaluate whether 131I-MIBG given as front-line therapy may improve the outcome of these patients without causing excessive toxicity (Van Hasselt et al, 1996; Mastrangelo et al, 1998). No prospective study has been carried out so far to the true potential value of MIBG therapy and to identify the group of patients who may profit best from this treatment modality.…	5	12	14	3_5
Four of these eight patients eventually underwent biopsy of the residual tumour, which turned out to be ganglioneuroma in two cases and ganglioneuroblastoma, with marked evidence of differentiation in the other two. The disease progressed in only one patient after 131I-MIBG therapy. It is of interest that this patient had abnormal MYCN gene copy number, although a similar patient is a long surviv…	5	14	16	3_5
The disease progressed in only one patient after 131I-MIBG therapy. It is of interest that this patient had abnormal MYCN gene copy number, although a similar patient is a long survivor. Presently, 12 out of 13 patients are alive either disease-free or with stable disease with an observation period of several years in most cases (Figure 1). Since several authors have reported that incomplete tumo…	5	14	16	3_5
It is of interest that this patient had abnormal MYCN gene copy number, although a similar patient is a long survivor. Presently, 12 out of 13 patients are alive either disease-free or with stable disease with an observation period of several years in most cases (Figure 1). Since several authors have reported that incomplete tumour excision in stage 3 disease is associated with a worse survival r…	5	14	16	3_5
No tumour change was seen in 15 patients, six of whom are alive despite the absence of additional treatment. Four patients developed early progression and died. Tumour response and outcome correlated with the extent of the disease at the time of 131I-MIBG therapy. In fact, of 11 patients with a single positive lesion at 123I-MIBG scintigraphy eight survive with stable disease, while of 19 with tw…	5	16	21	3_5
Four patients developed early progression and died. Tumour response and outcome correlated with the extent of the disease at the time of 131I-MIBG therapy. In fact, of 11 patients with a single positive lesion at 123I-MIBG scintigraphy eight survive with stable disease, while of 19 with two or more positive lesions only five survive. This last group includes 12 patients with bone marrow involveme…	5	16	21	3_5
Tumour response and outcome correlated with the extent of the disease at the time of 131I-MIBG therapy. In fact, of 11 patients with a single positive lesion at 123I-MIBG scintigraphy eight survive with stable disease, while of 19 with two or more positive lesions only five survive. This last group includes 12 patients with bone marrow involvement of whom only two survive without tumour progressi…	5	16	22	3_5
In fact, of 11 patients with a single positive lesion at 123I-MIBG scintigraphy eight survive with stable disease, while of 19 with two or more positive lesions only five survive. This last group includes 12 patients with bone marrow involvement of whom only two survive without tumour progression. © 1999 Cancer Research Campaign 131I-MIBG therapy for residual neuroblastoma 1383 Twenty-one of the …	5	16	22	3_5
This last group includes 12 patients with bone marrow involvement of whom only two survive without tumour progression. © 1999 Cancer Research Campaign 131I-MIBG therapy for residual neuroblastoma 1383 Twenty-one of the 30 stage 4 disease patients received therapeutic 131I-MIBG within 3 months from myeloablative therapy. Although we expected severe and long-lasting haematological toxicity in these…	5	16	22	3_5
Statistical analysis to determine the role of factors such as age, numbers and doses of 131I-MIBG courses could not be performed due to the small number of cases. Compliance to thyroid blockade is a critical point, however, although greater attention will be paid to minimize this complication in the future and a close follow-up of thyroid status is necessary. Few patients required chronic substit…	6	4	5	3_5
The precocity of this complication suggests that the elevated concentration of the radioactive compound in the pulmonary bloodstream during 131I-MIBG therapy may aggravate a pre-existing immune deficiency favouring the growth of opportunistic micro-organisms. This hypothesis is confirmed by the increased risk of pneumopathy reported in lymphoma patients treated with 131I-charged monoclonal antibo…	6	4	4	3_5
Compliance to thyroid blockade is a critical point, however, although greater attention will be paid to minimize this complication in the future and a close follow-up of thyroid status is necessary. Few patients required chronic substitutive therapy and no significant impact on the quality of life was reported. In conclusion, our data suggest that 131I-MIBG therapy may provide additional anti-tum…	6	4	5	3_5
A similar case has recently been reported in a series of 30 children enrolled in a therapeutic 131I-MIBG dosefinding study (Matthay et al, 1998). If the risk of secondary leukaemia in neuroblastoma patients subjected to 131I-MIBG therapy proved true, then the limits of this treatment would have to be more clearly defined. Subclinical hypothyroidism was frequent in our series. Statistical analysis…	6	4	4	3_5
Subclinical hypothyroidism was frequent in our series. Statistical analysis to determine the role of factors such as age, numbers and doses of 131I-MIBG courses could not be performed due to the small number of cases. Compliance to thyroid blockade is a critical point, however, although greater attention will be paid to minimize this complication in the future and a close follow-up of thyroid sta…	6	4	5	3_5
According to these authors, after bone marrow, the organs which are most likely to develop toxicity from radioiodinated therapy are the lungs. This should therefore be taken into consideration when planning doses and duration of this type of treatment. Even more concern raises the early occurrence of leukaemia in two out of 30 stage 4 disease patients since it could represent the result of a comb…	6	4	4	3_5
In our opinion, the fact that 12 out of 13 such patients are alive could justify a prospective study of 131I-MIBG therapy in this particular subset of patients. 131I-MIBG exhibited antitumour activity in approximately one-third of stage 4 patients. Interestingly enough, the haematological toxicity of this treatment was of moderate entity even for patients who had previously received myeloablative…	6	5	5	3_5
Overall, our results suggest that the addition of 131I-MIBG at therapeutic dosages to the conventional regimens for high-risk neuroblastoma may implement tumour response in some patients and this might translate in better chance of cure for some of them. Controlled clinical trials should be considered to define the true potential of this new therapeutic tool. However, since trials aiming to respo…	6	5	12	3_5
J Clin Oncol 10: 1870­1878 Flower MA and Fielding SL (1996) Radiation dosimetry for 131I-MIBG therapy of neuroblastoma. Phys Med Biol 41: 1933­1940 Garaventa A, Guerra P, Arrighini A, Bertolazzi L, Bestagno M, De Bernardi B, Lanino E, Villavecchia GP and Claudiani F (1991) Treatment of advanced neuroblastoma with I-131 meta-iodobenzylguanidine. Cancer 67: 922 Garaventa A, De Bernardi B, Pianca C,…	6	17	22	3_5
Phys Med Biol 41: 1933­1940 Garaventa A, Guerra P, Arrighini A, Bertolazzi L, Bestagno M, De Bernardi B, Lanino E, Villavecchia GP and Claudiani F (1991) Treatment of advanced neuroblastoma with I-131 meta-iodobenzylguanidine. Cancer 67: 922 Garaventa A, De Bernardi B, Pianca C, Donfrancesco A, Cordero di Montezemolo L, Di Tullio MT, Bagnulo S, Mancini A, Carli M, Pession A, Arrighini A, Di Catal…	6	18	23	3_5
J Clin Oncol 9: 1770­1779 Gaze MN, Wheldon T, O'Donoghue JA, Hilditch TE, McNee SG, Simpson E and Barrett A (1995) Multi-modality megatherapy with [131I]metaiodobenzylguanidine, high dose melphalan and total body irradiation with bone marrow rescue: feasibility study of a new strategy for advanced neuroblastoma. Eur J Cancer 31: 252­256 Geatti O, Shapiro B, Sisson JC, Hutchinson RJ, Malette S, Ey…	6	20	24	3_5
Med Pediatr Oncol 28: 424­428 Mastangelo R, Lasorella A, Iavarone A, Rufini V, Troncone L, Danza F and Riccardi R (1993) Critical observation on neuroblastoma treatment with 131-Imetaiodobenzylguanidine at diagnosis. Med Pediatr Oncol 21: 411­415 Mastrangelo R, Tornesello A and Mastrangelo S (1998) Role of 131metaiodobenzylguanidine in the treatment of neuroblastoma. Med Pediatr Oncol 31: 22­26 M…	7	3	8	3_5
Med Pediatr Oncol 31: 22­26 Matthay KK, De Santes K and Hasegawa B (1998) Phase I dose escalation of 131Imetaiodobenzylguanidine with autologous bone marrow support in refractory neuroblastoma. J Clin Oncol 16: 229­236 Montaldo PG, Lanciotti M, Casalaro A, Cornaglia-Ferraris P and Ponzoni M (1991) Accumulation of m-iodobenzylguanidine by neuroblastoma cells results from independent uptake and sto…	7	5	11	3_5
Cancer Res 51: 4342­4346 Philip T, Ladenstein R, Lasset C, Hartmann O, Zucker JM, Pinkerton R, Pearson ADJ, Klingebiel T, Garaventa A, Kremens B, Bernard JL, Rosti G and Chauvin F (1997) 1070 Myeloablative megatherapy procedures followed by stem cell rescue for neuroblastoma: 17 years of European experience and conclusions. Eur J Cancer 33: 2130­2135 Powis MR, Imerson JD and Homes SJK (1996) The …	7	7	13	3_5
J Pediatr Surg 31: 516­519 Press OW, Eary JF, Appelbaum FR, Martin PJ, Nelp WB, Glenn S, Fisher DR, Porter B, Matthews DC, Gooley T and Bernstein ID (1995) Phase II trial of I131-B1 (anti-CD20) antibody therapy with autologous stem cell transplantation for relapsed B cell lymphomas. Lancet 346: 336­340 Schwabe D, Sahm St, Gerein V, Happ J, Kropp-v Rabenau H, Maul F, Baum RP, Mangold K, Nitz C, Hö…	7	9	15	3_5
