## Supplemental Table S3 for "The PDF Data Extractor (PDE) Pre-screening Tool Reduced the Manual Review Burden for Systematic Literature Reviews by Over 35% Through Automated High-Throughput Assessment of Full-Text Articles"

variable	value	description
whattoextr	txtandtab	To exhaust the full potential of the PDE analyzer, we decided to extract sentences as well as tables with the search words.
pdfs		1262 PDF files obtained from PubMed were processed.
outputfolder		Has to be selected based on the users directory structure.
table.heading.words		No additonal table headings were included.
ignore.case.th	FALSE
filter.words	outcome;efficacy;effective;clinical sign;adverse effect;side effect;surviv;toxicity;secondary malignancy;cardio;hepat;sialoadenitis;myelo;neutrophil;anaemi;leukemia;leukemic;stem cell;haemato;thrombo;haemoglobin;platelet;thyroid;bone marrow;bonemarrow;blood pressure;hypertension;biodistribution;liver;organ uptake;renal uptake	Efficacy and adverse effects described under the “Types of outcome measures” heading in Kraal et al., 2017, were translated into specific filter words.
regex.fw	FALSE	To simply the example analysis no regular expressions were used.
ignore.case.fw	TRUE	The filter words should be detected in the beginning of sentences (captilized), within sentences (lower case) and in headings (all-caps). Therefore, the case should be ignored.
filter.word.times	20	For the exemplary literature review the standard filter word threshold of 20 was chosen. This is an empirically determined number obtained from the analyses of several thousand articles.
search.words	outcome;efficacy;effective;clinical sign;adverse effect;side effect;surviv;toxicity;secondary malignancy;cardio;hepat;sialoadenitis;myelo;neutrophil;anaemi;leukemia;leukemic;stem cell;haemato;thrombo;haemoglobin;platelet;thyroid;bone marrow;bonemarrow;blood pressure;hypertension;biodistribution;liver;organ uptake;renal uptake	Search words for text and table extraction were chosen to be identical to the filter words, since the sentences and tables with the search words provide the most information on the relevance of an article for a systematic review.
regex.sw	FALSE	see regex.fw
ignore.case.sw	TRUE	see ignore.case.fw
eval.abbrevs	TRUE	Specifically, words like “bone marrow” or “blood pressure” have the potential to be abbreviated. Accordingly, any type of detected abbreviation of the search words should be counted as an incidence or the search word.
write.table.locations	FALSE	Additional information on table locations are not required.
cpy_mv	cpy	To demonstrate automatic sorting of files, we choose to copy the PDF files in different folders according to the presence of filter words.
delete	TRUE	Intermediate files are of no relevance and were therefore deleted after analysis.
exp.nondetc.tabs	TRUE	Specifically, 90° rotated tables are not extracted by the PDE analyzer but exported as png file when this option is chosen. To evaluate all tables this option was selected.
out.table.format	.csv (WINDOWS-1252)	All tables were exported as a excel compatible comma-separated values (csv) files.
dev_x	20	The standard pixel deviation for indentions in table columns is 20 and was chosen for this representative analysis accordingly.
dev_y	9999	The standard pixel deviation for row heights in table columns is determined dinamically and was chosen for this representative analysis accordingly.
context	2	Two sentences before and after the sentence containing the search word were extracted. This allows to evaluate the context as well as focus in on the relevant sentence with the PDE reader.
write.tab.doc.file	TRUE	To evaluate if all files were correctly, additional table detection documentation files were exported.
write.txt.doc.file	TRUE	To evaluate if all files were correctly, additional text detection documentation files were exported.
l15.filter.words.rbValue	yes
l19.rbValue	searchwords
